# Optimizing genome assembly, chromosome synteny, and genetic variant discovery from Oxford Nanopore sequences of *Dermacentor reticulatus* ticks

**DOI:** 10.64898/2026.09.18.752137

**Authors:** Katie C. Dillon, Hein Sprong, Isobel Ronai, Saurav Choudhary, Courtney Grant, Rodrigo de Paula Baptista, David A. Ray, Travis C. Glenn

## Abstract

Generating high-quality genome assemblies for small animals with large genomes is complex due to their small body size, DNA contamination, and repetitive elements. Ticks exemplify these complexities, while also being a global health threat to humans, domestic animals, and wildlife. Advances in long-read sequencing platforms now make it feasible to obtain large amounts of raw sequence data from individual specimens, but challenges remain. Key genome workflow challenges include error correction, assembly, transposable element annotation, and chromosome assignment and synteny. Here we examine three individual *Dermacentor reticulatus* ticks using deep Oxford Nanopore sequencing. Comparing and contrasting bioinformatic tools for raw read and assembly manipulation allows us to identify the parameters that provide a high-quality haploid genome assembly among 38 assemblies. We find Dorado error corrected raw read data from approximately two flow cells are needed, but limiting assembly coverage to 40x produces the highest quality assemblies. Then we examined the effects of optimal workflow parameters on downstream analyses of gene synteny and manual transposable element annotation of the three tick assemblies in comparison to an independent assembly of a fourth *D. reticulatus* individual from a different country. Gene synteny analysis allows chromosome assignment of scaffolds and transposable element identification was improved markedly with manual curation. Finally, we compared the genetic variation of *D. reticulatus* across two populations and found similar genetic diversity. Our study provides a clear workflow to obtain high-quality assemblies from Oxford Nanopore sequences and genetic characterization of a species with a large, complex, and repetitive genome.
