## Supplementary tables for "Optimizing genome assembly, chromosome synteny, and genetic variant discovery from Oxford Nanopore sequences of *Dermacentor reticulatus* ticks"

### Sheet: Key (S1-S5)
1. Tick ID		2. Flow cell		3. Replicate		4. Guppy		5. Dorado		6. Flye assembly coverage		7. purge_haplotigs
Elska1004 = E		R09.4.1 = 1		No replicate = 0		4.3.4 = 1		No = 0		no cov = 0		haploid = 1
Louise2209 = L		R10.4.1 = 2		Replicate A = 1		6.3.8 = 2		Yes = 1		cov 40 = 1		diploid = 2
Penny1904 = P		R09.4.1+R10.4.1 = 3		Replicate B = 2		6.3.9 = 3				cov 50 = 2
						6.3.8+6.3.9 = 4

### Sheet: S1. Nanoplot assessment
unique_id	tick_id	ont_flowcell	replicate	guppy_version	error_correct	nanoplot_version	mean_read_length	mean_read_quality	median_read_length	median_read_quality	number_reads	read_length_N50	STDEV_read_length	total_bases	>Q5	>Q5(%)	>Q7	>Q7(%)	>Q10	>Q10(%)	>Q12	>Q12(%)	>Q15	>Q15(%)
E.1.0.1.0	Elska1004	R09.4.1	No	v4.3.4	No	v1.33.0	6418.3	13	1283	12.8	9949434	25463	11641.6	63858317986	9949434	1	9949434	1	9173760	0.922	6415973	0.645	1492246	0.15
E.1.0.2.0	Elska1004	R09.4.1	No	v6.3.8	No	v1.33.0	6458.6	13.6	1349	13.3	8062311	25179	11623.3	52071061579	8062311	1	8062311	1	8061993	1	5801956	0.72	1810308	0.225
E.2.1.2.0	Elska1004	R10.4.1	A	v6.3.8	No	v1.33.0	4873.4	16.5	867	16.9	14894898	24599	10688.9	72589511803	14894898	1	14894898	1	14845774	0.997	13960570	0.937	10372010	0.696
E.2.2.2.0	Elska1004	R10.4.1	B	v6.3.8	No	v1.33.0	4722.7	16.6	811	16.7	11822384	25047	10593.5	55833064795	11822384	1	11822384	1	11781393	0.997	11046250	0.934	8090784	0.684
E.2.0.2.0	Elska1004	R10.4.1	No	v6.3.8	No	v1.33.0	4806.7	17.4	840	16.8	26717282	24793	10647.1	128422576598	26717282	1	26717282	1	26627167	0.997	25006820	0.936	18462794	0.691
E.3.0.2.1	Elska1004	R09.4.1+R10.4.1	No	v6.3.8	Yes	v1.42.0	17945.1	NA	12348	NA	7681045	27499	14659.8	137836933840	NA	NA	NA	NA	NA	NA	NA	NA	NA	NA
E.3.0.2.0	Elska1004	R09.4.1+R10.4.1	No	v6.3.8	No	v1.33.0	5189.6	14.1	927	15.7	34779593	24932	10903.5	180493638177	34779593	1	34779593	1	34689160	0.997	30808776	0.886	20273102	0.583
L.1.0.2.0	Louise2209	R09.4.1	No	v4.3.4	No	v1.33.0	5279.5	12.3	956	13.3	22730222	19802	9487.6	120004869532	22730222	1	22730222	1	21249930	0.935	16048629	0.706	4659489	0.205
L.1.0.3.0	Louise2209	R09.4.1	No	v6.3.8	No	v1.33.0	5313.6	13.6	1007	13.6	20585525	19429	9428.6	109383478669	20585525	1	20585525	1	20584464	1	15742820	0.765	5464313	0.265
L.2.0.3.0	Louise2209	R10.4.1	No	v6.3.9	No	v1.33.0	5121	16.4	997	16.8	16294311	24217	10634.2	83443722650	16294311	1	16294311	1	16245941	0.997	15363033	0.943	11508166	0.706
L.3.0.4.1	Louise2209	R09.4.1+R10.4.1	No	v6.3.8+v6.3.9	Yes	v1.42.0	16791.4	NA	12400	NA	8288137	22949	12646.6	139169709333	NA	NA	NA	NA	NA	NA	NA	NA	NA	NA
L.3.0.4.0	Louise2209	R09.4.1+R10.4.1	No	v6.3.8+v6.3.9	No	v1.42.0	5228.5	13.7	1002	14.7	36879836	20910	9979.7	192827201319	36879836	1	36879836	1	36830405	0.999	31105853	0.843	16972479	0.46
P.1.0.1.0	Penny1904	R09.4.1	No	v4.3.4	No	v1.33.0	7086.8	13.1	1519	12.9	8490108	27631	12759.4	60167519116	8490108	1	8490108	1	7841840	0.924	5583788	0.658	1412110	0.166
P.1.0.2.0	Penny1904	R09.4.1	No	v6.3.8	No	v1.33.0	7106.3	13.6	1607	13.3	7643773	27028	12659.6	54318781662	7643773	1	7643773	1	7643310	1	5560770	0.727	1673471	0.219
P.2.1.2.0	Penny1904	R10.4.1	A	v6.3.8	No	v1.33.0	4880.7	16.7	968	17	11098586	22852	10605.8	54168959430	11098586	1	11098586	1	11066814	0.997	10486956	0.945	7951237	0.716
P.2.2.2.0	Penny1904	R10.4.1	B	v6.3.8	No	v1.33.0	4453.9	16.8	891	16.8	8356449	21094	9947.8	37218809922	8356449	1	8356449	1	8330834	0.997	7871246	0.942	5879534	0.704
P.2.0.2.0	Penny1904	R10.4.1	No	v6.3.8	No	v1.33.0	4697.4	17	935	16.9	19455035	22140	10330.5	91387769352	19455035	1	19455035	1	19397648	0.997	18358202	0.944	13830771	0.711
P.3.0.2.1	Penny1904	R09.4.1+R10.4.1	No	v6.3.8	Yes	v1.42.0	17776.4	NA	12323	NA	6143387	26725	14654.8	109207508690	NA	NA	NA	NA	NA	NA	NA	NA	NA	NA
P.3.0.2.0	Penny1904	R09.4.1+R10.4.1	No	v6.3.8	No	v1.33.0	5376.9	13.1	1047	15.6	27098808	24212	11090.4	145706551014	27098808	1	27098808	1	27040958	0.998	23918972	0.883	15504242	0.572

### Sheet: S2. Dorado raw read results
unique_id	total_bases	percent_retained	x_coverage	mean_read_length	mean_read_length_diff
E.3.0.2.1	137836933840	0.763666	60.2689	17945.1	12755.5
E.3.0.2.0	180493638177			5189.6
L.3.0.4.1	139169709333	0.721733	60.8516	16791.4	11562.9
L.3.0.4.0	192827201319			5228.5
P.3.0.2.1	109207508690	0.749503	47.7507	17776.4	12399.5
P.3.0.2.0	145706551014			5376.9
total (post-Dorado)	386214151863	0.744111	56.2904	17504.3	12239.3
total (pre-Dorado)	519027390510		168.871	5265
Mean D. reticulatus assembly length
2.28703e+09

### Sheet: S3. QUAST assessment
unique_id	tick_id	ont_flowcell	replicate	guppy_version	error_correct	asm_cov	purge_haplotigs	flye_version	# contigs (>= 0 bp)	# contigs (>= 1000 bp)	# contigs (>= 3000 bp)	# contigs (>= 5000 bp)	# contigs (>= 10000 bp)	# contigs (>= 25000 bp)	# contigs (>= 50000 bp)	Total length (>= 0 bp)	Total length (>= 1000 bp)	Total length (>= 5000 bp)	Total length (>= 10000 bp)	Total length (>= 25000 bp)	Total length (>= 50000 bp)	Largest contig	Total length	GC (%)	N50	N90	auN	L50	L90	# N's per 100 kbp
E.1.0.1.0.0.2	Elska1004	R09.4.1	No	v4.3.4	No	NA	Diploid	2.9	26382	25348	22387	19243	15454	11673	8533	2526545852	2525818473	2507302989	2480078945	2419348193	2303801641	22999574	2519902955	46.51	437026	57801	1.63258e+06	1057	7867	0
E.1.0.2.0.2.2	Elska1004	R09.4.1	No	v6.3.8	No	50	Diploid	2.9	34374	31931	26143	21916	18194	13734	9859	2674248346	2672575323	2644460753	2617657355	2544987599	2403033808	25553693	2661114887	46.58	350067	51609	1.63568e+06	1387	9701	0
E.2.1.2.0.2.2	Elska1004	R10.4.1	A	v6.3.8	No	50	Diploid	2.9	34490	32036	26236	21982	18246	13756	9879	2674765206	2673091642	2644858471	2618023724	2544886967	2402996423	25553686	2661614990	46.58	350526	51511	1621828	1394	9731	0
E.2.2.2.0.2.2	Elska1004	R10.4.1	B	v6.3.8	No	50	Diploid	2.9	34498	32066	26211	21992	18234	13746	9870	2674092780	2672429926	2644200338	2617182179	2544157105	2402194815	25515385	2660841708	46.58	351299	51523	1.63128e+06	1387	9724	0
E.2.0.2.0.2.2	Elska1004	R10.4.1	No	v6.3.8	No	50	Diploid	2.9	34417	31999	26166	21908	18200	13733	9867	2673650899	2671988163	2643679778	2617016415	2544221278	2402495925	25553711	2660460016	46.58	350534	51518	1.64386e+06	1389	9708	0
E.3.0.2.0.1.2	Elska1004	R09.4.1+R10.4.1	No	v6.3.8	No	40	Diploid	2.9	29525	28526	25457	22141	18127	13432	10311	2801693308	2800993489	2781618883	2752765590	2677786548	2563961671	38414294	2794716593	46.56	353866	59957	2.18402e+06	1315	9427	0
E.3.0.2.0.1.1	Elska1004	R09.4.1+R10.4.1	No	v6.3.8	No	40	Haploid	2.9	11907	11627	11027	10273	9370	8287	7352	2255542892	2255354298	2251174268	2244631303	2227017159	2192054253	38414294	2254159616	46.56	530485	92925	2.67323e+06	704	5069	0
E.3.0.2.0.2.2	Elska1004	R09.4.1+R10.4.1	No	v6.3.8	No	50	Diploid	2.9	28724	27663	24561	21345	17518	12982	9928	2827987361	2827254526	2808220145	2780653808	2707472851	2596634438	22095289	2820923457	46.59	394551	61777	2.4545e+06	1130	8898	0
E.3.0.2.0.2.1	Elska1004	R09.4.1+R10.4.1	No	v6.3.8	No	50	Haploid	2.9	10771	10510	9989	9421	8756	7901	6957	2240019891	2239839948	2236518223	2231720449	2217831276	2182487586	22095289	2238780759	46.58	600656	95786	3.04237e+06	560	4641	0
E.3.0.2.1.1.2	Elska1004	R09.4.1+R10.4.1	No	v6.3.8	Yes	40	Diploid	2.9	17770	17725	17549	17285	16170	12140	8121	2814660704	2814629098	2813199147	2804703806	2734167133	2589997463	35605677	2814275879	46.56	576198	61220	2.50708e+06	844	7091	0
E.3.0.2.1.1.1	Elska1004	R09.4.1+R10.4.1	No	v6.3.8	Yes	40	Haploid	2.9	7800	7785	7740	7670	7403	6314	5683	2293530284	2293519006	2293141275	2291029563	2272894199	2250325925	35605677	2293425730	46.53	863291	127816	3035351	475	3389	0
E.3.0.2.1.2.2	Elska1004	R09.4.1+R10.4.1	No	v6.3.8	Yes	50	Diploid	2.9	17709	17657	17503	17254	16177	12105	8086	2812584658	2812547749	2811218640	2803021417	2731651657	2587730845	35601913	2812238475	46.56	572090	61466	2.31433e+06	859	7064	0
E.3.0.2.1.2.1	Elska1004	R09.4.1+R10.4.1	No	v6.3.8	Yes	50	Haploid	2.9	7821	7800	7757	7698	7398	6300	5686	2297700524	2297685015	2297357280	2294983712	2276695719	2254836232	35601913	2297603230	46.53	872368	129378	2.79294e+06	499	3397	0
L.1.0.1.0.0.2	Louise2209	R09.4.1	No	v4.3.4	No	NA	Diploid	2.9	27903	25949	21248	17118	13961	10561	7234	2443714607	2442370468	2416886938	2394468226	2338384689	2216017131	11281177	2432994535	46.47	572473	55545	1.54947e+06	788	6735	0
L.1.0.2.0.2.2	Louise2209	R09.4.1	No	v6.3.8	No	50	Diploid	2.9	34460	31985	26167	21960	18214	13743	9882	2675030773	2673340218	2645272979	2618297627	2545384268	2403982645	25553698	2661846129	46.58	349888	51578	1.63564e+06	1395	9719	0
L.2.0.3.0.1.2	Louise2209	R10.4.1	No	v6.3.9	No	40	Diploid	2.9.1	50980	46368	34786	26131	18950	12341	8560	2741060456	2737887416	2680798158	2629795625	2525240853	2387736964	20690954	2714833631	46.53	448202	40439	2.30096e+06	873	9790	0
L.2.0.3.0.2.2	Louise2209	R10.4.1	No	v6.3.9	No	50	Diploid	2.9	34456	32011	26214	21973	18234	13771	9879	2673738411	2672059430	2643862555	2616939238	2544378629	2402061681	25553693	2660591559	46.58	349961	51392	1.63884e+06	1392	9731	0
L.3.0.4.0.1.2	Louise2209	R09.4.1+R10.4.1	No	v6.3.8+v6.3.9	No	40	Diploid	2.9.2	23443	22543	20213	18360	15861	11486	8484	2649017878	2648384561	2636401138	2617990186	2546923994	2437562447	17316579	2643752811	46.55	515822	62167	2.44993e+06	692	7454	0
L.3.0.4.0.1.1	Louise2209	R09.4.1+R10.4.1	No	v6.3.8+v6.3.9	No	40	Haploid	2.9.2	10137	9880	9357	8821	8079	7124	6227	2238069146	2237895838	2234709770	2229305447	2213640213	2179909207	17316579	2236839620	46.56	911984	99920	2.87469e+06	386	3973	0
L.3.0.4.0.2.2	Louise2209	R09.4.1+R10.4.1	No	v6.3.8+v6.3.9	No	50	Diploid	2.9	23768	22788	20380	18369	15879	11490	8423	2644167393	2643491677	2630781548	2612441506	2540949401	2428927366	28571223	2638732662	46.55	516799	61436	2.66458e+06	682	7456	0
L.3.0.4.0.2.1	Louise2209	R09.4.1+R10.4.1	No	v6.3.8+v6.3.9	No	50	Haploid	2.9	10135	9872	9350	8824	8075	7152	6208	2232629765	2232452837	2229327708	2223863989	2208859506	2173072165	28571223	2231407705	46.55	921542	99153	3.13035e+06	377	3961	0
L.3.0.4.1.1.2	Louise2209	R09.4.1+R10.4.1	No	v6.3.8+v6.3.9	Yes	40	Diploid	2.9.2	15552	15511	15381	15175	14213	10365	6719	2722257840	2722228265	2721097717	2713669739	2647125822	2516851428	21136744	2721957641	46.54	903444	65643	3.11692e+06	475	5546	0
L.3.0.4.1.1.1	Louise2209	R09.4.1+R10.4.1	No	v6.3.8+v6.3.9	Yes	40	Haploid	2.9.2	6368	6357	6337	6305	6055	5164	4694	2275811996	2275803588	2275625682	2273597431	2259075173	2242707092	21136744	2275760723	46.54	1447989	149341	3.69468e+06	275	2479	0
L.3.0.4.1.2.2	Louise2209	R09.4.1+R10.4.1	No	v6.3.8+v6.3.9	Yes	50	Diploid	2.9	28760	28653	27983	26751	21705	12403	6698	2922341319	2922261372	2915781878	2877520250	2725463661	2525442395	19193587	2920843102	46.55	742205	35571	2.60361e+06	628	9164	0
L.3.0.4.1.2.1	Louise2209	R09.4.1+R10.4.1	No	v6.3.8+v6.3.9	Yes	50	Haploid	2.9	6562	6554	6523	6475	6155	5184	4713	2292197711	2292192031	2291927497	2289349642	2273801395	2257200739	19193587	2292128925	46.55	1287250	152660	3.28305e+06	306	2520	0
P.1.0.1.0.0.2	Penny1904	R09.4.1	No	v4.3.4	No	NA	Diploid	2.9	25963	25087	22415	19511	15809	12038	9017	2576541287	2575931895	2558982128	2532461882	2471784011	2360737279	21455471	2570540370	46.54	419879	59838	1.708e+06	1116	8156	0
P.1.0.2.0.2.2	Penny1904	R09.4.1	No	v6.3.8	No	50	Diploid	2.9	34506	32067	26254	22032	18268	13778	9909	2674745711	2673071448	2644944473	2617874296	2544782459	2403192282	25515371	2661579893	46.58	348406	51429	1.63732e+06	1400	9756	0
P.2.1.2.0.2.2	Penny1904	R10.4.1	A	v6.3.8	No	50	Diploid	2.9	34432	32003	26190	21955	18210	13743	9851	2673092712	2671419424	2643229557	2616292904	2543501194	2400800650	25515384	2659932355	46.58	350347	51268	1.63376e+06	1390	9716	0
P.2.2.2.0.2.2	Penny1904	R10.4.1	B	v6.3.8	No	50	Diploid	2.9	34470	32026	26198	21960	18226	13747	9872	2675074616	2673392218	2645134692	2618247558	2545350418	2403409899	25515356	2661848767	46.58	351085	51497	1.63215e+06	1391	9720	0
P.2.0.2.0.2.2	Penny1904	R10.4.1	No	v6.3.8	No	50	Diploid	2.9	34426	31969	26157	21941	18192	13719	9859	2673845483	2672160645	2644040474	2617061397	2544261576	2403026919	25515364	2660666244	46.58	349767	51761	1.63087e+06	1395	9694	0
P.3.0.2.0.1.2	Penny1904	R09.4.1+R10.4.1	No	v6.3.8	No	40	Diploid	2.9	29475	28481	25450	22131	18120	13438	10301	2800734078	2800036585	2780725214	2751889802	2677173914	2562603680	38414239	2793822940	46.56	353619	59643	2.18956e+06	1316	9425	0
P.3.0.2.0.1.1	Penny1904	R09.4.1+R10.4.1	No	v6.3.8	No	40	Haploid	2.9	11581	11338	10758	10063	9252	8284	7336	2236055464	2235890068	2231979896	2226143022	2210342742	2174765101	38414239	2234712751	46.55	527450	92426	2.69755e+06	691	5044	0
P.3.0.2.0.2.2	Penny1904	R09.4.1+R10.4.1	No	v6.3.8	No	50	Diploid	2.9	28682	27631	24545	21329	17499	12971	9930	2827455102	2826734669	2807750228	2780146979	2707078093	2596789251	24044845	2820440289	46.59	392559	61884	2.5603e+06	1129	8891	0
P.3.0.2.0.2.1	Penny1904	R09.4.1+R10.4.1	No	v6.3.8	No	50	Haploid	2.9	11387	11080	10463	9731	8813	7829	6900	2265656785	2265450169	2261315427	2254728932	2239061969	2204441512	24044845	2264206389	46.58	608442	96484	3.15342e+06	563	4611	0
P.3.0.2.1.1.2	Penny1904	R09.4.1+R10.4.1	No	v6.3.8	Yes	40	Diploid	2.9	18190	18141	17989	17729	16597	12398	8287	2857915869	2857879360	2856485253	2847908133	2775027526	2628202962	54006597	2857557896	46.56	529099	61871	3.21951e+06	910	7274	0
P.3.0.2.1.1.1	Penny1904	R09.4.1+R10.4.1	No	v6.3.8	Yes	40	Haploid	2.9	7901	7887	7845	7759	7430	6353	5724	2292010541	2292000435	2291564120	2288946593	2271380965	2249121804	54006597	2291913554	46.52	791786	128905	3.96788e+06	479	3441	0
P.3.0.2.1.2.2	Penny1904	R09.4.1+R10.4.1	No	v6.3.8	Yes	50	Diploid	2.9	18216	18170	18021	17768	16640	12440	8309	2859160785	2859126436	2857764270	2849228867	2776341635	2628823490	54006596	2858810241	46.56	528062	61616	3.22022e+06	910	7302	0
P.3.0.2.1.2.1	Penny1904	R09.4.1+R10.4.1	No	v6.3.8	Yes	50	Haploid	2.9	7879	7866	7827	7741	7410	6339	5718	2288623738	2288614303	2288181922	2285562237	2268045786	2246061291	54006596	2288531312	46.52	802616	128989	3.97591e+06	475	3433	0

### Sheet: S4. BUSCO assessment
unique_id	tick_id	ont_flowcell	replicate	guppy_version	error_correct	asm_cov	purge_haplotigs	lineage	complete (%)	complete	single (%)	single	duplicate (%)	duplicate	fragmented (%)	fragmented	fragmented_I (%)	fragmented_I	missing (%)	missing	total_groups
E.1.0.1.0.0.2	Elska1004	R09.4.1	No	v4.3.4	No	NA	Diploid	arthropoda_odb10	0.937	950	0.897	909	0.04	41	0.047	48	NA	NA	0.016	15	1013
E.1.0.2.0.2.2	Elska1004	R09.4.1	No	v6.3.8	No	50	Diploid	arthropoda_odb10	0.9654	978	0.8904	902	0.075	76	0.0207	21	0	0	0.0138	14	1013
E.2.1.2.0.2.2	Elska1004	R10.4.1	A	v6.3.8	No	50	Diploid	arthropoda_odb10	0.9664	979	0.8894	901	0.077	78	0.0197	20	0	0	0.0138	14	1013
E.2.2.2.0.2.2	Elska1004	R10.4.1	B	v6.3.8	No	50	Diploid	arthropoda_odb10	0.9645	977	0.8875	899	0.077	78	0.0217	22	0	0	0.0138	14	1013
E.2.0.2.0.2.2	Elska1004	R10.4.1	No	v6.3.8	No	50	Diploid	arthropoda_odb10	0.9674	980	0.8924	904	0.075	76	0.0197	20	0	0	0.0128	13	1013
E.3.0.2.0.1.2	Elska1004	R09.4.1+R10.4.1	No	v6.3.8	No	40	Diploid	arthropoda_odb10	0.9704	983	0.8983	910	0.0721	73	0.0188	19	0	0	0.0109	11	1013
E.3.0.2.0.1.1	Elska1004	R09.4.1+R10.4.1	No	v6.3.8	No	40	Haploid	arthropoda_odb10	0.9704	983	0.9585	971	0.0118	12	0.0168	17	0	0	0.0128	13	1013
E.3.0.2.0.2.2	Elska1004	R09.4.1+R10.4.1	No	v6.3.8	No	50	Diploid	arthropoda_odb10	0.9714	984	0.9013	913	0.0701	71	0.0168	17	0.001	1	0.0109	11	1013
E.3.0.2.0.2.1	Elska1004	R09.4.1+R10.4.1	No	v6.3.8	No	50	Haploid	arthropoda_odb10	0.9714	984	0.9595	972	0.0118	12	0.0158	16	0.001	1	0.0118	12	1013
E.3.0.2.1.1.2	Elska1004	R09.4.1+R10.4.1	No	v6.3.8	Yes	40	Diploid	arthropoda_odb10	0.976	989	0.9052	917	0.0711	72	0.0118	12	0	0	0.0118	12	1013
E.3.0.2.1.1.1	Elska1004	R09.4.1+R10.4.1	No	v6.3.8	Yes	40	Haploid	arthropoda_odb10	0.976	989	0.9674	980	0.0089	9	0.0128	13	0	0	0.0109	11	1013
E.3.0.2.1.2.2	Elska1004	R09.4.1+R10.4.1	No	v6.3.8	Yes	50	Diploid	arthropoda_odb10	0.9714	984	0.9003	912	0.0711	72	0.0168	17	0	0	0.0118	12	1013
E.3.0.2.1.2.1	Elska1004	R09.4.1+R10.4.1	No	v6.3.8	Yes	50	Haploid	arthropoda_odb10	0.9714	984	0.9615	974	0.0099	10	0.0178	18	0	0	0.0109	11	1013
L.1.0.1.0.0.2	Louise2209	R09.4.1	No	v4.3.4	No	NA	Diploid	arthropoda_odb10	0.931	943	0.878	889	0.053	54	0.048	49	NA	NA	0.021	21	1013
L.1.0.2.0.2.2	Louise2209	R09.4.1	No	v6.3.8	No	50	Diploid	arthropoda_odb10	0.9674	980	0.8944	906	0.0731	74	0.0188	19	0	0	0.0138	14	1013
L.2.0.3.0.1.2	Louise2209	R10.4.1	No	v6.3.9	No	40	Diploid	arthropoda_odb10	0.9674	980	0.8865	898	0.0809	82	0.0197	20	0	0	0.0128	13	1013
L.2.0.3.0.2.2	Louise2209	R10.4.1	No	v6.3.9	No	50	Diploid	arthropoda_odb10	0.9664	979	0.8904	902	0.076	77	0.0207	21	0	0	0.0128	13	1013
L.3.0.4.0.1.2	Louise2209	R09.4.1+R10.4.1	No	v6.3.8+v6.3.9	No	40	Diploid	arthropoda_odb10	0.9733	986	0.9269	939	0.0464	47	0.0158	16	0	0	0.0109	11	1013
L.3.0.4.0.1.1	Louise2209	R09.4.1+R10.4.1	No	v6.3.8+v6.3.9	No	40	Haploid	arthropoda_odb10	0.9724	985	0.9625	975	0.0099	10	0.0168	17	0	0	0.0109	11	1013
L.3.0.4.0.2.2	Louise2209	R09.4.1+R10.4.1	No	v6.3.8+v6.3.9	No	50	Diploid	arthropoda_odb10	0.9753	988	0.9181	930	0.0573	58	0.0138	14	0	0	0.0109	11	1013
L.3.0.4.0.2.1	Louise2209	R09.4.1+R10.4.1	No	v6.3.8+v6.3.9	No	50	Haploid	arthropoda_odb10	0.9733	986	0.9585	971	0.0148	15	0.0148	15	0	0	0.0118	12	1013
L.3.0.4.1.1.2	Louise2209	R09.4.1+R10.4.1	No	v6.3.8+v6.3.9	Yes	40	Diploid	arthropoda_odb10	0.9714	984	0.9052	917	0.0661	67	0.0168	17	0	0	0.0118	12	1013
L.3.0.4.1.1.1	Louise2209	R09.4.1+R10.4.1	No	v6.3.8+v6.3.9	Yes	40	Haploid	arthropoda_odb10	0.9724	985	0.9595	972	0.0128	13	0.0168	17	0	0	0.0109	11	1013
L.3.0.4.1.2.2	Louise2209	R09.4.1+R10.4.1	No	v6.3.8+v6.3.9	Yes	50	Diploid	arthropoda_odb10	0.9743	987	0.9072	919	0.0671	68	0.0148	15	0	0	0.0109	11	1013
L.3.0.4.1.2.1	Louise2209	R09.4.1+R10.4.1	No	v6.3.8+v6.3.9	Yes	50	Haploid	arthropoda_odb10	0.9753	988	0.9625	975	0.0128	13	0.0148	15	0	0	0.0099	10	1013
P.1.0.1.0.0.2	Penny1904	R09.4.1	No	v4.3.4	No	NA	Diploid	arthropoda_odb10	0.931	944	0.885	897	0.046	47	0.047	48	NA	NA	0.022	21	1013
P.1.0.2.0.2.2	Penny1904	R09.4.1	No	v6.3.8	No	50	Diploid	arthropoda_odb10	0.9664	979	0.8894	901	0.077	78	0.0207	21	0	0	0.0128	13	1013
P.2.1.2.0.2.2	Penny1904	R10.4.1	A	v6.3.8	No	50	Diploid	arthropoda_odb10	0.9684	981	0.8904	902	0.078	79	0.0188	19	0	0	0.0128	13	1013
P.2.2.2.0.2.2	Penny1904	R10.4.1	B	v6.3.8	No	50	Diploid	arthropoda_odb10	0.9674	980	0.8914	903	0.076	77	0.0197	20	0	0	0.0128	13	1013
P.2.0.2.0.2.2	Penny1904	R10.4.1	No	v6.3.8	No	50	Diploid	arthropoda_odb10	0.9664	979	0.8904	902	0.076	77	0.0197	20	0	0	0.0138	14	1013
P.3.0.2.0.1.2	Penny1904	R09.4.1+R10.4.1	No	v6.3.8	No	40	Diploid	arthropoda_odb10	0.9704	983	0.8973	909	0.0731	74	0.0188	19	0	0	0.0109	11	1013
P.3.0.2.0.1.1	Penny1904	R09.4.1+R10.4.1	No	v6.3.8	No	40	Haploid	arthropoda_odb10	0.9694	982	0.9566	969	0.0128	13	0.0188	19	0	0	0.0118	12	1013
P.3.0.2.0.2.2	Penny1904	R09.4.1+R10.4.1	No	v6.3.8	No	50	Diploid	arthropoda_odb10	0.9714	984	0.9023	914	0.0691	70	0.0168	17	0.001	1	0.0109	11	1013
P.3.0.2.0.2.1	Penny1904	R09.4.1+R10.4.1	No	v6.3.8	No	50	Haploid	arthropoda_odb10	0.9714	984	0.9605	973	0.0109	11	0.0158	16	0.001	1	0.0118	12	1013
P.3.0.2.1.1.2	Penny1904	R09.4.1+R10.4.1	No	v6.3.8	Yes	40	Diploid	arthropoda_odb10	0.9743	987	0.9161	928	0.0582	59	0.0138	14	0	0	0.0118	12	1013
P.3.0.2.1.1.1	Penny1904	R09.4.1+R10.4.1	No	v6.3.8	Yes	40	Haploid	arthropoda_odb10	0.976	989	0.9674	980	0.0089	9	0.0128	13	0	0	0.0109	11	1013
P.3.0.2.1.2.2	Penny1904	R09.4.1+R10.4.1	No	v6.3.8	Yes	50	Diploid	arthropoda_odb10	0.9743	987	0.9171	929	0.0573	58	0.0128	13	0	0	0.0128	13	1013
P.3.0.2.1.2.1	Penny1904	R09.4.1+R10.4.1	No	v6.3.8	Yes	50	Haploid	arthropoda_odb10	0.976	989	0.9664	979	0.0099	10	0.0128	13	0	0	0.0109	11	1013

### Sheet: S5. Bacterial contaminants
E.3.0.2.1.1.1									RefSeq
seq_id	start_pos	end_pos	seq_len	action	div	agg_cont_cov	top_tax_name	contam length	genome length	CheckM completeness	ncbi url
contig_2536	1	2550	6222833	TRIM	prok:a-proteobacteria	98	Rickettsia hoogstraalii	2550
contig_1498	1980042	1982427	3965495	FIX	prok:a-proteobacteria	67	Rickettsia endosymbiont of Omalisus fontisbellaquei	2386
contig_46641	1	1622746	1622746	EXCLUDE	prok:g-proteobacteria	98	Francisella persica	1622746	1516676	0.8646	https://www.ncbi.nlm.nih.gov/datasets/genome/GCF_001275365.1/
contig_23957	203768	211384	363309	FIX	prok:a-proteobacteria	97	Rickettsia hoogstraalii	7617
contig_25069	213608	214440	214440	TRIM	prok:a-proteobacteria	100	Rickettsia hoogstraalii	833
L.3.0.4.1.1.1									RefSeq
seq_id	start_pos	end_pos	seq_len	action	div	agg_cont_cov	top_tax_name	contam length	genome length	CheckM completeness	ncbi url
contig_633	4785190	4787463	5651675	FIX	prok:a-proteobacteria	70	Rickettsia endosymbiont of Omalisus fontisbellaquei	2274
contig_36373	1	1622745	1622745	EXCLUDE	prok:g-proteobacteria	99	Francisella persica	1622745	1516676	0.8646	https://www.ncbi.nlm.nih.gov/datasets/genome/GCF_001275365.1/
contig_20247	200512	208245	260815	FIX	prok:a-proteobacteria	98	Rickettsia hoogstraalii	7734
P.3.0.2.1.1.1									RefSeq
seq_id	start_pos	end_pos	seq_len	action	div	agg_cont_cov	top_tax_name	contam length	genome length	CheckM completeness	ncbi url
contig_1377	4060175	4069019	5160539	FIX	prok:a-proteobacteria	98	Rickettsia hoogstraalii	8845	1.5 Mbp	0.9923	https://www.ncbi.nlm.nih.gov/datasets/genome/GCF_000825685.1/
contig_43434	1	1622731	1622731	EXCLUDE	prok:g-proteobacteria	98	Francisella persica	1622731	1516676	0.8646	https://www.ncbi.nlm.nih.gov/datasets/genome/GCF_001275365.1/
contig_37859	1	55897	55897	EXCLUDE	prok:d-proteobacteria	22	Corallococcus silvisoli	55897
contig_39011	1	46255	46255	EXCLUDE	prok:high GC Gram+	97	Nocardioides oleivorans	46255	4.5 Mbp	0.9929	https://www.ncbi.nlm.nih.gov/datasets/genome/GCF_004137255.1/
contig_40070	1	46134	46134	EXCLUDE	prok:high GC Gram+	92	Pedococcus dokdonensis	46134
contig_35050	1	44862	44862	EXCLUDE	prok:high GC Gram+	100	Nocardioides oleivorans	44862
contig_32552	1	42080	42080	EXCLUDE	prok:d-proteobacteria	14	Desulfarculus baarsii	42080
contig_40152	1	29017	29017	EXCLUDE	prok:high GC Gram+	100	Nocardioides ganghwensis	29017
contig_39124	1	17688	17688	EXCLUDE	prok:d-proteobacteria	42	Sandaracinus amylolyticus	17688
contig_39121	1	15958	15958	EXCLUDE	prok:high GC Gram+	100	Nocardioides exalbidus	15958

### Sheet: S6. Adaptor contaminants
E.3.0.2.1.1.1
accession	length	action	range	name
contig_1418	3468096	False Positive	330879..330905	CONTAMINATION_SOURCE_TYPE_ADAPTOR:NGB00313.1:Multimer of EcoRI adaptor used in I.M.A.G.E. library Barstead MPL-RB13 and other libraries
contig_1497	46971	ACTION_TRIM	46932..46971	CONTAMINATION_SOURCE_TYPE_ADAPTOR:NGB01107.1:Oxford Nanopore Technologies Ligation Sequencing Kit (SQK-LSK114) Ligation Adaptor Y Top polyT masked
contig_19824	281844	ACTION_TRIM	1..36	CONTAMINATION_SOURCE_TYPE_ADAPTOR:NGB01107.1:Oxford Nanopore Technologies Ligation Sequencing Kit (SQK-LSK114) Ligation Adaptor Y Top polyT masked
contig_19826	117170	ACTION_TRIM	117140..117170	CONTAMINATION_SOURCE_TYPE_ADAPTOR:NGB01107.1:Oxford Nanopore Technologies Ligation Sequencing Kit (SQK-LSK114) Ligation Adaptor Y Top polyT masked
contig_2010	2944188	ACTION_TRIM	2944159..2944188	CONTAMINATION_SOURCE_TYPE_ADAPTOR:NGB01107.1:Oxford Nanopore Technologies Ligation Sequencing Kit (SQK-LSK114) Ligation Adaptor Y Top polyT masked
L.3.0.4.1.1.1
#accession	length	action	range	name
contig_1051	707456	ACTION_TRIM	1..37	CONTAMINATION_SOURCE_TYPE_ADAPTOR:NGB01107.1:Oxford Nanopore Technologies Ligation Sequencing Kit (SQK-LSK114) Ligation Adaptor Y Top polyT masked
contig_12213	37553	ACTION_TRIM	1..30	CONTAMINATION_SOURCE_TYPE_ADAPTOR:NGB01107.1:Oxford Nanopore Technologies Ligation Sequencing Kit (SQK-LSK114) Ligation Adaptor Y Top polyT masked
contig_12620	792938	False Positive	289432..289458	CONTAMINATION_SOURCE_TYPE_ADAPTOR:NGB00313.1:Multimer of EcoRI adaptor used in I.M.A.G.E. library Barstead MPL-RB13 and other libraries
contig_25173	1444721	ACTION_TRIM	1..30	CONTAMINATION_SOURCE_TYPE_ADAPTOR:NGB01107.1:Oxford Nanopore Technologies Ligation Sequencing Kit (SQK-LSK114) Ligation Adaptor Y Top polyT masked
contig_3027	1887341	ACTION_TRIM	1887313..1887341	CONTAMINATION_SOURCE_TYPE_ADAPTOR:NGB01107.1:Oxford Nanopore Technologies Ligation Sequencing Kit (SQK-LSK114) Ligation Adaptor Y Top polyT masked
contig_32019	315290	ACTION_TRIM	315272..315290	CONTAMINATION_SOURCE_TYPE_ADAPTOR:NGB01107.1:Oxford Nanopore Technologies Ligation Sequencing Kit (SQK-LSK114) Ligation Adaptor Y Top polyT masked
contig_34998	46099	ACTION_TRIM	1..35	CONTAMINATION_SOURCE_TYPE_ADAPTOR:NGB01107.1:Oxford Nanopore Technologies Ligation Sequencing Kit (SQK-LSK114) Ligation Adaptor Y Top polyT masked
contig_34	20836720	ACTION_TRIM	20836688..20836720	CONTAMINATION_SOURCE_TYPE_ADAPTOR:NGB01107.1:Oxford Nanopore Technologies Ligation Sequencing Kit (SQK-LSK114) Ligation Adaptor Y Top polyT masked
contig_445	2010698	ACTION_TRIM	2010677..2010698	CONTAMINATION_SOURCE_TYPE_ADAPTOR:NGB01107.1:Oxford Nanopore Technologies Ligation Sequencing Kit (SQK-LSK114) Ligation Adaptor Y Top polyT masked
contig_4529	36797	ACTION_TRIM	36765..36797	CONTAMINATION_SOURCE_TYPE_ADAPTOR:NGB01107.1:Oxford Nanopore Technologies Ligation Sequencing Kit (SQK-LSK114) Ligation Adaptor Y Top polyT masked
contig_745	5845533	ACTION_TRIM	5845502..5845533	CONTAMINATION_SOURCE_TYPE_ADAPTOR:NGB01108.1:Oxford Nanopore Technologies Ligation Sequencing Kit (SQK-LSK114) Ligation Adaptor Y Bottom
contig_8567	9722604	ACTION_TRIM	9722575..9722604	CONTAMINATION_SOURCE_TYPE_ADAPTOR:NGB01107.1:Oxford Nanopore Technologies Ligation Sequencing Kit (SQK-LSK114) Ligation Adaptor Y Top polyT masked
P.3.0.2.1.1.1
accession	length	action	range	name
contig_11873	27717	ACTION_TRIM	27687..27717	CONTAMINATION_SOURCE_TYPE_ADAPTOR:NGB01107.1:Oxford Nanopore Technologies Ligation Sequencing Kit (SQK-LSK114) Ligation Adaptor Y Top polyT masked
contig_1211	590301	ACTION_TRIM	590266..590301	CONTAMINATION_SOURCE_TYPE_ADAPTOR:NGB01107.1:Oxford Nanopore Technologies Ligation Sequencing Kit (SQK-LSK114) Ligation Adaptor Y Top polyT masked
contig_1942	1788593	False Positive	1497383..1497409	CONTAMINATION_SOURCE_TYPE_ADAPTOR:NGB00313.1:Multimer of EcoRI adaptor used in I.M.A.G.E. library Barstead MPL-RB13 and other libraries
contig_23845	2611046	ACTION_TRIM	2611013..2611046	CONTAMINATION_SOURCE_TYPE_ADAPTOR:NGB01107.1:Oxford Nanopore Technologies Ligation Sequencing Kit (SQK-LSK114) Ligation Adaptor Y Top polyT masked
contig_250	278015	ACTION_TRIM	277988..278015	CONTAMINATION_SOURCE_TYPE_ADAPTOR:NGB01107.1:Oxford Nanopore Technologies Ligation Sequencing Kit (SQK-LSK114) Ligation Adaptor Y Top polyT masked
contig_3078	10174	ACTION_TRIM	10137..10174	CONTAMINATION_SOURCE_TYPE_ADAPTOR:NGB01098.1:Oxford Nanopore Technologies Sequencing Adapter Y_top
contig_32269	31106	ACTION_TRIM	31082..31106	CONTAMINATION_SOURCE_TYPE_ADAPTOR:NGB01107.1:Oxford Nanopore Technologies Ligation Sequencing Kit (SQK-LSK114) Ligation Adaptor Y Top polyT masked
contig_38626	32344	ACTION_TRIM	1..35	CONTAMINATION_SOURCE_TYPE_ADAPTOR:NGB01107.1:Oxford Nanopore Technologies Ligation Sequencing Kit (SQK-LSK114) Ligation Adaptor Y Top polyT masked
contig_40070	46134	ACTION_TRIM	46104..46134	CONTAMINATION_SOURCE_TYPE_ADAPTOR:NGB01098.1:Oxford Nanopore Technologies Sequencing Adapter Y_top
contig_40152	29017	ACTION_TRIM	28980..29017	CONTAMINATION_SOURCE_TYPE_ADAPTOR:NGB01108.1:Oxford Nanopore Technologies Ligation Sequencing Kit (SQK-LSK114) Ligation Adaptor Y Bottom
contig_43109	247120	ACTION_TRIM	247092..247120	CONTAMINATION_SOURCE_TYPE_ADAPTOR:NGB01098.1:Oxford Nanopore Technologies Sequencing Adapter Y_top
contig_564	1625159	ACTION_TRIM	1..33	CONTAMINATION_SOURCE_TYPE_ADAPTOR:NGB01098.1:Oxford Nanopore Technologies Sequencing Adapter Y_top
contig_572	2966071	ACTION_TRIM	2966035..2966071	CONTAMINATION_SOURCE_TYPE_ADAPTOR:NGB01107.1:Oxford Nanopore Technologies Ligation Sequencing Kit (SQK-LSK114) Ligation Adaptor Y Top polyT masked
contig_661	4468011	ACTION_TRIM	1..27	CONTAMINATION_SOURCE_TYPE_ADAPTOR:NGB01107.1:Oxford Nanopore Technologies Ligation Sequencing Kit (SQK-LSK114) Ligation Adaptor Y Top polyT masked
contig_680	3395484	ACTION_TRIM	1..29	CONTAMINATION_SOURCE_TYPE_ADAPTOR:NGB01107.1:Oxford Nanopore Technologies Ligation Sequencing Kit (SQK-LSK114) Ligation Adaptor Y Top polyT masked
contig_7134	26967	ACTION_TRIM	26941..26967	CONTAMINATION_SOURCE_TYPE_ADAPTOR:NGB01107.1:Oxford Nanopore Technologies Ligation Sequencing Kit (SQK-LSK114) Ligation Adaptor Y Top polyT masked
contig_9313	26136	ACTION_TRIM	26104..26136	CONTAMINATION_SOURCE_TYPE_ADAPTOR:NGB01107.1:Oxford Nanopore Technologies Ligation Sequencing Kit (SQK-LSK114) Ligation Adaptor Y Top polyT masked

### Sheet: S7. Final assemblies
GenBank ID	Tick	# contigs (>= 0 bp)	Total length	GC (%)	N50	N90	auN	L50	L90	# N's per 100 kbp	BUSCO complete (%)	BUSCO duplicate (%)	lineage	total groups
GCA_051549975.1	Elska1004	7800	2291799437	46.54	862708	127803	3.03544e+06	476	3390	0.44	95.98	0.72	arthropoda_odb12	1667
GCA_051549955.1	Louise2209	6368	2274137621	46.55	1447989	149339	3.69603e+06	274	2480	0.44	95.68	0.9	arthropoda_odb12	1667
GCA_051550115.1	Penny1904	7891	2289928159	46.53	791151	128989	3.96978e+06	479	3440	0.39	96.1	0.9	arthropoda_odb12	1667

### Sheet: S8. Repetitive elements
Tick	Class	Subclass	Basepairs	% of genome
Elska1004	Unknown	Unknown	375437503	16.381
Elska1004	LTR	Unknown	222900642	9.7256
Elska1004	LTR	Gypsy	199048133	8.6848
Elska1004	DNA	Unknown	133057071	5.8055
Elska1004	DNA	TcMar	109404939	4.7735
Elska1004	LINE	RTE	80257269	3.5018
Elska1004	DNA	hAT	65699407	2.8666
Elska1004	RC	Helitron	38208351	1.6671
Elska1004	LINE	CR1	38046487	1.66
Elska1004	LINE	Jockey	37801394	1.6493
Elska1004	Simple_repeat	unknown	33692660	1.4701
Elska1004	LTR	Copia	23359145	1.0192
Elska1004	LINE	L2	13977348	0.6099
Elska1004	LINE	L1_L2	13636086	0.595
Elska1004	LTR	Pao	13168743	0.5746
Elska1004	LINE	I	11245705	0.4907
Elska1004	LTR	Gypsy_internal	11064394	0.4828
Elska1004	DNA	P	10148426	0.4428
Elska1004	LINE	RTE-X	7758272	0.3385
Elska1004	DNA	Maverick	7564389	0.33
Elska1004	LTR	ERV	7405742	0.3231
Elska1004	PLE	Penelope	7146952	0.3118
Elska1004	DNA	TIR-like	5533079	0.2414
Elska1004	DNA	Merlin	3118833	0.1361
Elska1004	Unknown	ultra	3063929	0.1337
Elska1004	DNA	Crypton	2979934	0.13
Elska1004	Satellite	Satellite	2915318	0.1272
Elska1004	DNA	TcMariner	2277352	0.0994
Elska1004	RC	Helentron	1796810	0.0784
Elska1004	Low_complexity	unknown	1774253	0.0774
Elska1004	LINE	L1	1423884	0.0621
Elska1004	nonLTR	Unknown	1305493	0.057
Elska1004	LTR	LTR-like_internal	1023622	0.0447
Elska1004	LINE	unknown	1007760	0.044
Elska1004	SINE	tRNA	962412	0.042
Elska1004	LTR	Pao_internal	954617	0.0417
Elska1004	Unspecified	unknown	900221	0.0393
Elska1004	LINE	Tx1	836368	0.0365
Elska1004	DNA	piggyBac	511010	0.0223
Elska1004	DNA	Sola-2	435592	0.019
Elska1004	LTR	LTR	414819	0.0181
Elska1004	LINE	L1-Tx1	402189	0.0175
Elska1004	LINE	R2-NeSL	317392	0.0138
Elska1004	DNA	PIF-Harbinger	291781	0.0127
Elska1004	LINE	R1	250592	0.0109
Elska1004	LTR	Gypsy_int	209079	0.0091
Elska1004	DNA	Kolobok	201519	0.0088
Elska1004	LINE	R2	152111	0.0066
Elska1004	DNA	nSola2	132109	0.0058
Elska1004	DNA	CMC-EnSpm	116819	0.0051
Elska1004	LINE	LINE-like	92336	0.004
Elska1004	rRNA	unknown	85603	0.0037
Elska1004	DNA	Transib	82092	0.0036
Elska1004	LTR	Gypsy_ltr	70502	0.0031
Elska1004	LTR	LTR_internal	67511	0.0029
Elska1004	LTR	LTR-like	50316	0.0022
Elska1004	tRNA	unknown	49015	0.0021
Elska1004	LTR	unknown	41407	0.0018
Elska1004	LTR	Copia_internal	23210	0.001
Elska1004	Unknown	unknown	20320	0.0009
Elska1004	DNA	TIR-likeT	16805	0.0007
Elska1004	LINE	LOA	14530	0.0006
Elska1004	LINE	I-Jockey	14812	0.0006
Elska1004	DNA	MULE-MuDR	13992	0.0006
Elska1004	LINE	RTE-BovB	9785	0.0004
Elska1004	DNA	unknown	8068	0.0004
Elska1004	DNA	CMC-Transib	8703	0.0004
Elska1004	LTR	LTR-lie_internal	6793	0.0003
Elska1004	DNA	Sola	7414	0.0003
Elska1004	DNA	CMC-Chapaev	7960	0.0003
Elska1004	LINE	RTE-RTE	4162	0.0002
Elska1004	DNA	hAT-hATm	4983	0.0002
Elska1004	DNA	TcMar-Tc1	3651	0.0002
Elska1004	Satellite	unknown	1774	0.0001
Elska1004	LTR	LTR-like_ltr	2321	0.0001
Elska1004	LTR	LTR-like_int	1726	0.0001
Elska1004	LTR	DIRS	1254	0.0001
Elska1004	LINE	Dong-R4	1871	0.0001
Elska1004	DNA	MULE-NOF	2613	0.0001
Elska1004	SINE	unknown	307	0
Elska1004	SINE	tRNA-I	133	0
Elska1004	SINE	tRNA-Deu-L2	267	0
Elska1004	SINE	tRNA-Deu	40	0
Elska1004	RNA	unknown	899	0
Elska1004	LTR	Pao_ltr	535	0
Elska1004	LINE	Tad1	956	0
Elska1004	LINE	Proto2	47	0
Elska1004	LINE	CRE	315	0
Elska1004	DNA?	hAT?	187	0
Elska1004	DNA?	Crypton?	64	0
Elska1004	DNA	hAT?	262	0
Elska1004	DNA	hAT-Pegasus	38	0
Elska1004	DNA	hAT-Ac	644	0
Elska1004	DNA	Zator	1095	0
Elska1004	DNA	TcMariner?	59	0
Elska1004	DNA	TcMar?	311	0
Elska1004	DNA	TcMar-Mariner	946	0
Elska1004	DNA	TcMar-ISRm11	85	0
Elska1004	DNA	TcMar-Fot1	777	0
Elska1004	DNA	PIF-ISL2EU	500	0
Elska1004	DNA	MULE-F	59	0
Elska1004	DNA	Ginger	497	0
Elska1004	DNA	CMC-Chapaev-3	984	0
Elska1004	DNA	Academ	554	0
Elska1004	ARTEFACT	unknown	413	0
Louise2209	Unknown	Unknown	372575288	16.3828
Louise2209	LTR	Unknown	219858653	9.6676
Louise2209	LTR	Gypsy	197242533	8.6731
Louise2209	DNA	Unknown	134180124	5.9001
Louise2209	DNA	TcMar	108622954	4.7763
Louise2209	LINE	RTE	79673954	3.5034
Louise2209	DNA	hAT	64152352	2.8209
Louise2209	RC	Helitron	38302440	1.6842
Louise2209	LINE	CR1	37654505	1.6557
Louise2209	LINE	Jockey	37233361	1.6372
Louise2209	Simple_repeat	unknown	34109319	1.4998
Louise2209	LTR	Copia	23342461	1.0264
Louise2209	LINE	L2	13773304	0.6056
Louise2209	LINE	L1_L2	13475349	0.5925
Louise2209	LTR	Pao	13129505	0.5773
Louise2209	LINE	I	11131357	0.4895
Louise2209	LTR	Gypsy_internal	11002480	0.4838
Louise2209	DNA	P	10120162	0.445
Louise2209	LINE	RTE-X	7568247	0.3328
Louise2209	LTR	ERV	7466033	0.3283
Louise2209	DNA	Maverick	7442449	0.3273
Louise2209	PLE	Penelope	7064361	0.3106
Louise2209	DNA	TIR-like	5541763	0.2437
Louise2209	DNA	Merlin	3175362	0.1396
Louise2209	Unknown	ultra	3158974	0.1389
Louise2209	DNA	Crypton	2957137	0.13
Louise2209	Satellite	Satellite	2674732	0.1176
Louise2209	DNA	TcMariner	2255538	0.0992
Louise2209	RC	Helentron	1784807	0.0785
Louise2209	Low_complexity	unknown	1741591	0.0766
Louise2209	LINE	L1	1474504	0.0648
Louise2209	nonLTR	Unknown	1418433	0.0624
Louise2209	LTR	LTR-like_internal	1092489	0.048
Louise2209	LINE	unknown	1011284	0.0445
Louise2209	LTR	Pao_internal	991983	0.0436
Louise2209	Unspecified	unknown	958668	0.0422
Louise2209	SINE	tRNA	959810	0.0422
Louise2209	LINE	Tx1	953201	0.0419
Louise2209	DNA	piggyBac	516624	0.0227
Louise2209	LTR	LTR	432670	0.019
Louise2209	DNA	Sola-2	432955	0.019
Louise2209	LINE	L1-Tx1	380200	0.0167
Louise2209	LINE	R2-NeSL	279031	0.0123
Louise2209	DNA	PIF-Harbinger	279320	0.0123
Louise2209	LINE	R1	246595	0.0108
Louise2209	LTR	Gypsy_int	204821	0.009
Louise2209	DNA	Kolobok	191582	0.0084
Louise2209	LINE	R2	183372	0.0081
Louise2209	DNA	nSola2	132243	0.0058
Louise2209	rRNA	unknown	113744	0.005
Louise2209	DNA	CMC-EnSpm	112699	0.005
Louise2209	LINE	LINE-like	93689	0.0041
Louise2209	DNA	Transib	76799	0.0034
Louise2209	tRNA	unknown	74064	0.0033
Louise2209	LTR	Gypsy_ltr	75686	0.0033
Louise2209	LTR	LTR_internal	61365	0.0027
Louise2209	LTR	LTR-like	51839	0.0023
Louise2209	LTR	unknown	43394	0.0019
Louise2209	LTR	Copia_internal	23286	0.001
Louise2209	Unknown	unknown	18297	0.0008
Louise2209	DNA	TIR-likeT	18200	0.0008
Louise2209	LINE	I-Jockey	15546	0.0007
Louise2209	LINE	LOA	13931	0.0006
Louise2209	DNA	MULE-MuDR	12257	0.0005
Louise2209	LINE	RTE-BovB	9802	0.0004
Louise2209	DNA	unknown	8879	0.0004
Louise2209	DNA	CMC-Transib	8887	0.0004
Louise2209	LTR	LTR-lie_internal	5841	0.0003
Louise2209	DNA	Sola	6069	0.0003
Louise2209	DNA	CMC-Chapaev	7533	0.0003
Louise2209	LINE	RTE-RTE	4378	0.0002
Louise2209	Satellite	unknown	3192	0.0001
Louise2209	LTR	LTR-like_ltr	2078	0.0001
Louise2209	LTR	LTR-like_int	1679	0.0001
Louise2209	LTR	DIRS	1288	0.0001
Louise2209	LINE	Tad1	1162	0.0001
Louise2209	LINE	Dong-R4	1277	0.0001
Louise2209	DNA	hAT-hATm	2440	0.0001
Louise2209	DNA	TcMar-m44	1578	0.0001
Louise2209	DNA	TcMar-Mariner	1753	0.0001
Louise2209	DNA	MULE-NOF	2246	0.0001
Louise2209	SINE	unknown	288	0
Louise2209	SINE	tRNA-I	130	0
Louise2209	SINE	tRNA-Deu-L2	445	0
Louise2209	RNA	unknown	1121	0
Louise2209	LTR	Pao_ltr	633	0
Louise2209	LINE	Proto2	47	0
Louise2209	LINE	CRE	235	0
Louise2209	DNA?	hAT?	192	0
Louise2209	DNA?	Crypton?	64	0
Louise2209	DNA	hAT?	324	0
Louise2209	DNA	hAT-Tip100	296	0
Louise2209	DNA	hAT-Pegasus	130	0
Louise2209	DNA	hAT-Ac	1050	0
Louise2209	DNA	Zator	790	0
Louise2209	DNA	TcMar?	326	0
Louise2209	DNA	TcMar-Tc1	1020	0
Louise2209	DNA	TcMar-ISRm11	37	0
Louise2209	DNA	TcMar-Fot1	736	0
Louise2209	DNA	PIF-ISL2EU	541	0
Louise2209	DNA	Ginger	408	0
Louise2209	DNA	CMC-Chapaev-3	741	0
Louise2209	DNA	Academ	898	0
Louise2209	ARTEFACT	unknown	348	0
Penny1904	Unknown	Unknown	373640809	16.316
Penny1904	LTR	Unknown	224582798	9.807
Penny1904	LTR	Gypsy	200198872	8.7422
Penny1904	DNA	Unknown	132224318	5.7739
Penny1904	DNA	TcMar	109163624	4.7669
Penny1904	LINE	RTE	80346773	3.5086
Penny1904	DNA	hAT	64683926	2.8246
Penny1904	RC	Helitron	38344409	1.6744
Penny1904	LINE	Jockey	37973269	1.6582
Penny1904	LINE	CR1	37871534	1.6538
Penny1904	Simple_repeat	unknown	33632968	1.4687
Penny1904	LTR	Copia	23582197	1.0298
Penny1904	LINE	L2	13977184	0.6104
Penny1904	LINE	L1_L2	13712683	0.5988
Penny1904	LTR	Pao	13188412	0.5759
Penny1904	LINE	I	11306911	0.4937
Penny1904	LTR	Gypsy_internal	11250580	0.4913
Penny1904	DNA	P	10245955	0.4474
Penny1904	LINE	RTE-X	7666560	0.3348
Penny1904	DNA	Maverick	7551562	0.3298
Penny1904	LTR	ERV	7513512	0.3281
Penny1904	PLE	Penelope	7113776	0.3106
Penny1904	DNA	TIR-like	5542857	0.242
Penny1904	DNA	Merlin	3111169	0.1359
Penny1904	DNA	Crypton	2981221	0.1302
Penny1904	Unknown	ultra	2763672	0.1207
Penny1904	Satellite	Satellite	2693045	0.1176
Penny1904	DNA	TcMariner	2254427	0.0984
Penny1904	RC	Helentron	1897530	0.0829
Penny1904	Low_complexity	unknown	1750349	0.0764
Penny1904	LINE	L1	1400043	0.0611
Penny1904	nonLTR	Unknown	1355997	0.0592
Penny1904	LTR	LTR-like_internal	1080234	0.0472
Penny1904	LINE	unknown	1015399	0.0443
Penny1904	LTR	Pao_internal	1008456	0.044
Penny1904	SINE	tRNA	950958	0.0415
Penny1904	Unspecified	unknown	913308	0.0399
Penny1904	LINE	Tx1	767492	0.0335
Penny1904	DNA	piggyBac	511881	0.0224
Penny1904	LTR	LTR	438471	0.0191
Penny1904	DNA	Sola-2	438341	0.0191
Penny1904	LINE	L1-Tx1	398016	0.0174
Penny1904	LINE	R2-NeSL	327561	0.0143
Penny1904	DNA	PIF-Harbinger	285747	0.0125
Penny1904	LINE	R1	264911	0.0116
Penny1904	LTR	Gypsy_int	214911	0.0094
Penny1904	DNA	Kolobok	196852	0.0086
Penny1904	DNA	nSola2	137965	0.006
Penny1904	LINE	R2	125628	0.0055
Penny1904	DNA	CMC-EnSpm	111441	0.0049
Penny1904	LINE	LINE-like	94628	0.0041
Penny1904	tRNA	unknown	80675	0.0035
Penny1904	rRNA	unknown	79983	0.0035
Penny1904	DNA	Transib	78939	0.0034
Penny1904	LTR	LTR_internal	71080	0.0031
Penny1904	LTR	Gypsy_ltr	63529	0.0028
Penny1904	LTR	LTR-like	46567	0.002
Penny1904	LTR	unknown	41816	0.0018
Penny1904	LTR	Copia_internal	23387	0.001
Penny1904	Unknown	unknown	18717	0.0008
Penny1904	LINE	LOA	15189	0.0007
Penny1904	DNA	TIR-likeT	17123	0.0007
Penny1904	LINE	I-Jockey	14218	0.0006
Penny1904	DNA	MULE-MuDR	11824	0.0005
Penny1904	LINE	RTE-BovB	9737	0.0004
Penny1904	DNA	unknown	8471	0.0004
Penny1904	DNA	CMC-Transib	8603	0.0004
Penny1904	DNA	CMC-Chapaev	8217	0.0004
Penny1904	LTR	LTR-lie_internal	7851	0.0003
Penny1904	DNA	Sola	7165	0.0003
Penny1904	LINE	RTE-RTE	3765	0.0002
Penny1904	Satellite	unknown	3268	0.0001
Penny1904	LTR	LTR-like_ltr	1721	0.0001
Penny1904	LTR	LTR-like_int	2122	0.0001
Penny1904	LTR	DIRS	1367	0.0001
Penny1904	LINE	Tad1	1300	0.0001
Penny1904	LINE	Dong-R4	1846	0.0001
Penny1904	DNA	hAT-hATm	1724	0.0001
Penny1904	DNA	TcMar-Tc1	3081	0.0001
Penny1904	DNA	MULE-NOF	2484	0.0001
Penny1904	SINE	unknown	284	0
Penny1904	SINE	tRNA-I	75	0
Penny1904	SINE	tRNA-Deu-L2	139	0
Penny1904	RNA	unknown	805	0
Penny1904	LTR	Pao_ltr	775	0
Penny1904	LINE	Proto2	47	0
Penny1904	LINE	CRE	107	0
Penny1904	DNA?	hAT?	524	0
Penny1904	DNA?	Crypton?	64	0
Penny1904	DNA	hAT?	273	0
Penny1904	DNA	hAT-Pegasus	21	0
Penny1904	DNA	hAT-Ac	784	0
Penny1904	DNA	Zator	900	0
Penny1904	DNA	TcMar?	386	0
Penny1904	DNA	TcMar-Mariner	866	0
Penny1904	DNA	TcMar-Fot1	546	0
Penny1904	DNA	PIF-ISL2EU	545	0
Penny1904	DNA	MULE-F	59	0
Penny1904	DNA	Ginger	306	0
Penny1904	DNA	CMC-Chapaev-3	1000	0
Penny1904	DNA	Academ	669	0
Penny1904	ARTEFACT	unknown	337	0

### Sheet: S9. Pixy chromosome stats
Table S9A.							Table S9B.								Table S9C.
		DretUK		Louise						DretUK		Louise				DretUK	Louise
pop1	chromosome	pi	wt	pi	wt		pop1	pop2	chromosome	dxy	fst	dxy	fst		chromosome	tajima_d	tajima_d
Netherlands	1	0.0083562	0.00420668	0.0073783	0.00273309		Netherlands	UK	1	0.00945864	0.37747	0.00946725	0.337644		1	-0.727846	0.287433
Netherlands	2	0.016772	0.00845152	0.0170892	0.00704815		Netherlands	UK	2	0.0183446	0.314938	0.01982	0.333717		2	-0.535885	0.373904
Netherlands	3	0.0176979	0.00887259	0.0186608	0.00784045		Netherlands	UK	3	0.0192816	0.295589	0.0213331	0.295245		3	-0.482958	0.350168
Netherlands	4	0.0171056	0.00882794	0.0177258	0.00773311		Netherlands	UK	4	0.0185233	0.224002	0.0200955	0.246212		4	-0.622078	0.153403
Netherlands	5	0.0176479	0.00910401	0.0180994	0.0078046		Netherlands	UK	5	0.0192739	0.271296	0.0207864	0.286945		5	-0.666467	0.142297
Netherlands	6	0.0136958	0.00670087	0.0141788	0.00483905		Netherlands	UK	6	0.0173907	0.398484	0.0190216	0.406219		6	-1.29514	0.422108
Netherlands	7	0.0184888	0.00939038	0.0175018	0.00731556		Netherlands	UK	7	0.0218554	0.34141	0.0215828	0.27437		7	-1.0365	-0.175655
Netherlands	8	0.0201989	0.0102997	0.019417	0.00846648		Netherlands	UK	8	0.0216587	0.29057	0.0217469	0.220212		8	-0.49648	0.238804
Netherlands	9	0.0204426	0.0104569	0.0199902	0.00893479		Netherlands	UK	9	0.021808	0.213673	0.0219932	0.150818		9	-0.487453	0.189114
Netherlands	10	0.0188476	0.00944398	0.0180326	0.00764886		Netherlands	UK	10	0.0209446	0.253403	0.0204394	0.183841		10	-0.593098	0.345039
Netherlands	11	0.018784	0.00973125	0.0184199	0.0080144		Netherlands	UK	11	0.0217831	0.293766	0.0225176	0.242881		11	-1.03116	-0.360876
UK	1	0.00430231	0.00450657	0.00683426	0.0118253
UK	2	0.00962041	0.0097395	0.0115069	0.0248134
UK	3	0.0107335	0.0109177	0.0135462	0.0266159
UK	4	0.0127766	0.012943	0.0144654	0.0257268
UK	5	0.011743	0.0118729	0.0136939	0.0262293
UK	6	0.0101817	0.0103207	0.0122847	0.0242421
UK	7	0.0129921	0.0131883	0.0170852	0.0285572
UK	8	0.0116997	0.0119196	0.0163628	0.0283535
UK	9	0.0149461	0.0151813	0.0189647	0.0299043
UK	10	0.0141044	0.0142981	0.0172565	0.0275773
UK	11	0.0143831	0.0146107	0.0189554	0.0308887
